# Multiple origins, one function: evolutionary pathways of HSP70 proteins in viruses

**DOI:** 10.1101/2025.07.06.663342

**Authors:** Ayoub Maachi, Santiago F. Elena

## Abstract

Heat shock proteins 70 (HSP70) are highly conserved molecular chaperones found across all domains of life, where they play essential roles in cellular stress responses. While HSP70 homologs have been previously identified in closteroviruses (ssRNA viruses), their broader presence and evolutionary history in viruses remain poorly understood. In this study, we conducted a comprehensive search of viral protein databases and identified HSP70 homologs in viruses beyond ssRNA, including dsDNA viruses from the classes *Megaviricetes* and *Caudoviricetes*. These viral HSP70s exhibit diverse gene organizations, copy numbers, and structural features. Notably, HSP70s from *Megaviricetes* showed up to three gene copies per genome and distinct structural motifs, while those from closteroviruses displayed higher sequence and structural diversity, suggesting faster evolutionary rates. Structural and phylogenetic analyses revealed two major clusters of viral HSP70s, with dsDNA virus HSP70s closely resembling those of their protist hosts, supporting the hypothesis of horizontal gene transfer. In contrast, ssRNA virus HSP70s formed a distinct, highly divergent group. Our findings suggest multiple independent acquisitions of HSP70 genes by viruses and provide new insights into their evolutionary trajectories and potential functional adaptations.
