## Supplementary material for "Multiple origins, one function: evolutionary pathways of HSP70 proteins in viruses": HSP70_suppl_tables.xlsx

### Sheet: Table S1
Table S1: List of viruses and their HSP70 used in this study.
HSP70 Acc. Number	Length (amino acids)	Description	Organism	Host	Virus Order	Virus Family	Virus Genus
WHM41562.1	533	heat shock protein 70	Blackberry dwarf-associated virus	Plant	Alsuviricetes	Closteroviridae	Velavirus
YP_002364305.1	533	heat shock protein 70	Grapevine leafroll-associated virus 10	Plant	Alsuviricetes	Closteroviridae	Ampelovirus
AID68572.1	533	heat shock protein 70	Grapevine leafroll-associated virus 4	Plant	Alsuviricetes	Closteroviridae	Ampelovirus
CBZ41629.1	533	heat shock protein 70 homolog	Grapevine leafroll-associated virus 5	Plant	Alsuviricetes	Closteroviridae	Ampelovirus
QPK66417.1	534	heat shock protein 70	Firespike leaf roll-associated virus	Plant	Alsuviricetes	Closteroviridae	Ampelovirus
AAG13941.1	541	heat shock protein 70	Pineapple mealybug wilt-associated virus 2	Plant	Alsuviricetes	Closteroviridae	Ampelovirus
ACS75347.1	543	p60	Fig leaf mottle-associated virus 2	Plant	Alsuviricetes	Closteroviridae	Ampelovirus
AYE57464.1	544	putative heat shock protein 70	Little cherry virus 2	Plant	Alsuviricetes	Closteroviridae	Ampelovirus
YP_009140434.1	546	heat shock protein 70	Areca palm velarivirus 1	Plant	Alsuviricetes	Closteroviridae	Velavirus
AFV73383.1	549	HSP70h	Grapevine leafroll-associated virus 3	Plant	Alsuviricetes	Closteroviridae	Ampelovirus
BAU68562.1	550	heat shock protein 70 homolog	Grapevine leafroll-associated virus 13	Plant	Alsuviricetes	Closteroviridae	Ampelovirus
ADU03657.1	551	HSP70h	Cordyline virus 1	Plant	Alsuviricetes	Closteroviridae	Velavirus
QVY19217.1	549	heat shock protein 70	Agapanthus velarivirus	Plant	Alsuviricetes	Closteroviridae	Velavirus
QVY19187.1	552	heat shock protein 70	Agapanthus velarivirus	Plant	Alsuviricetes	Closteroviridae	Velavirus
AAD01790.1	554	heat shock protein 70	Tomato chlorosis virus	Plant	Alsuviricetes	Closteroviridae	Crinivirus
ACN87737.1	554	HSP70h	Tomato infectious chlorosis virus	Plant	Alsuviricetes	Closteroviridae	Crinivirus
ADA61211.1	554	heat shock protein 70	Sweet potato chlorotic stunt virus	Plant	Alsuviricetes	Closteroviridae	Crinivirus
AMR69005.1	554	heat shock protein 70	Potato yellow vein virus	Plant	Alsuviricetes	Closteroviridae	Crinivirus
NP_940788.1	554	HSP70h	Beet pseudoyellows virus	Plant	Alsuviricetes	Closteroviridae	Crinivirus
UVK78304.1	554	MAG: heat shock protein 70	Plant associated closterovirus 2	Plant	Alsuviricetes	Closteroviridae	Closterovirus
WMX21264.1	554	heat shock 70 kDa-like protein	Jasmine virus A-1	Plant	Alsuviricetes	Closteroviridae	Crinivirus
UYO08058.1	555	heat shock protein 70	Paper mulberry crinivirus 1	Plant	Alsuviricetes	Closteroviridae	Crinivirus
AAS79676.1	556	heat shock protein 70-like protein	Strawberry pallidosis-associated virus	Plant	Alsuviricetes	Closteroviridae	Crinivirus
ABY66965.1	556	p62	Bean yellow disorder virus	Plant	Alsuviricetes	Closteroviridae	Crinivirus
AMR36269.1	556	HSP70h	Cucurbit chlorotic yellows virus	Plant	Alsuviricetes	Closteroviridae	Crinivirus
ASS35987.1	556	HSP70h	Lettuce chlorosis virus	Plant	Alsuviricetes	Closteroviridae	Crinivirus
UQV97398.1	556	HSP70h	Pueraria lobata-associated crinivirus	Plant	Alsuviricetes	Closteroviridae	Crinivirus
WLT68063.1	557	putative heat shock protein 70	Croton golden spot associated virus C	Plant	Alsuviricetes	Closteroviridae	Closterovirus
YP_009506338.1	566	HSP70h	Mint vein banding-associated virus	Plant	Alsuviricetes	Closteroviridae	Menthavirus
BAQ08207.1	585	heat shock protein 70 homolog	Persimmon virus B	Plant	Alsuviricetes	Closteroviridae	Olivavirus
ACU57193.1	588	putative heat shock protein 70	Fig mild mottle-associated virus	Plant	Alsuviricetes	Closteroviridae	Closterovirus
CAD29309.1	588	putative heat shock protein 70	Olive leaf yellowing-associated virus	Plant	Alsuviricetes	Closteroviridae	Olivavirus
UVK78311.1	590	MAG: heat shock protein 70	Plant associated crinivirus 1	Plant	Alsuviricetes	Closteroviridae	Crinivirus
WLJ59777.1	591	MAG: heat shock protein 70	Olive virus P	Plant	Alsuviricetes	Closteroviridae	Olivavirus
AAQ02639.1	594	heat shock protein 70	Citrus tristeza virus	Plant	Alsuviricetes	Closteroviridae	Closterovirus
AYA22226.1	598	HSP70h	Blackcurrant-associated closterovirus 1	Plant	Alsuviricetes	Closteroviridae	Closterovirus
UTQ50495.1	598	MAG: heat shock protein 70 (65 kDa)	Beet yellows virus	Plant	Alsuviricetes	Closteroviridae	Closterovirus
ABK59998.1	599	heat shock protein 70	Grapevine leafroll-associated virus 2	Plant	Alsuviricetes	Closteroviridae	Unclassified
WLN25948.1	599	MAG: heat shock protein 70	Olive virus O	Plant	Alsuviricetes	Closteroviridae	Olivavirus
XBR32801.1	599	heat shock protein 70	Olive leaf mottling virus	Plant	Alsuviricetes	Closteroviridae	Olivavirus
UQR78691.1	602	putative heat shock protein 70	Thesium chinense closterovirus 1	Plant	Alsuviricetes	Closteroviridae	Closterovirus
UTQ50486.1	602	MAG: heat shock protein 70 (65 kDa)	Plant associated closterovirus 1	Plant	Alsuviricetes	Closteroviridae	Closterovirus
QIG59839.1	602	heat shock protein 70	Dishui Lake phycodnavirus 3	Protist (Algae)	Megaviricete/Algavirales	Phycodnaviridae	Prasinovirus
BDT53071.1	605	heat shock protein 70 homolog	wheat closterovirus 1	Plant	Alsuviricetes	Closteroviridae	Closterovirus
BAM37093.1	606	heat shock protein 70 homolog	Blueberry virus A	Plant	Alsuviricetes	Closteroviridae	Bluvavirus
ADX05798.1	616	putative heat shock protein 70	Organic Lake phycodnavirus 1	Protist (Algae)	Megaviricete/Algavirales	Phycodnaviridae	Unclassified
ADX06244.1	617	putative heat shock protein 70	Organic Lake phycodnavirus 2	Protist (Algae)	Megaviricete/Algavirales	Phycodnaviridae	Unclassified
AGH31067.1	624	heat shock protein 70	Micromonas pusilla virus 12T	Protist (Algae)	Megaviricete/Algavirales	Phycodnaviridae	Prasinovirus
ADQ91635.1	630	hypothetical protein BpV1_008c	Bathycoccus sp. RCC1105 virus BpV1	Protist (Algae)	Megaviricete/Algavirales	Phycodnaviridae	Prasinovirus
DBA47115.1	632	MAG TPA_asm: Dnak	Poxvirus euperipatoides37252	Animals	Pokkesviricetes	Poxviridae	Unclassified
BAV61494.1	634	heat shock 70 kDa protein-like protein	Acanthamoeba castellanii mimivirus	Protist (Amoeba)	Megaviricete/Imitervirales	Mimiviridae	Mimivirus
CAK7596788.1	634	Heat shock protein 70 family	Catovirus sp. 'naegleriensis'	Protist (Amoeba)	Megaviricete/Imitervirales	Mimiviridae	Unclassified
AVL94812.1	637	heat shock 70 kDa protein-like protein	Moumouvirus australiensis	Protist (Amoeba)	Megaviricete/Imitervirales	Mimiviridae	Moumouvirus
AFX92555.1	639	heat shock 70 kDa protein-like protein	Megavirus courdo 11	Protist (Amoeba)	Megaviricete/Imitervirales	Mimiviridae	Megavirus
BCS83166.1	641	heat shock 70 kda protein-like protein	Cotonvirus japonicus	Protist (Amoeba)	Megaviricete/Imitervirales	Mimiviridae	Cotonvirus
CAH1093665.1	646	Heat shock protein 7	Acinetobacter phage MD-2021a	Bacteria	Caudoviricete	Unclassified	Unclassified
AYV84865.1	649	MAG: putative heat shock 70 kDa protein	Hyperionvirus sp.	Protist	Megaviricete/Imitervirales	Mimiviridae	Unclassified
XDO02247.1	653	heat shock protein 70	Florenciella sp. virus SA2	Protist (Algae)	Unclassified	Unclassified	Unclassified
AUV58293.1	934	heat shock 70 kDa	Bandra megavirus	Protist	Megaviricete/Imitervirales	Mimiviridae	Megavirus
BAV61350.1	941	heat shock protein 70-like protein	Acanthamoeba castellanii mimivirus	Protist(Amoeba)	Megaviricete/Imitervirales	Mimiviridae	Mimivirus
BCS83008.1	947	heat shock 70 kDa protein-like protein	Cotonvirus japonicus	Protist (Amoeba)	Megaviricete/Imitervirales	Mimiviridae	Cotonvirus
CAK7596984.1	949	Heat shock protein 70 family protein	Catovirus sp. 'naegleriensis'	Protist (Amoeba)	Megaviricete/Imitervirales	Mimiviridae	Unclassified
VBB18370.1	1147	heat shock 70 kDa protein-like	Yasminevirus sp. GU-2018	Protist (Amoeba)	Megaviricete/Imitervirales	Mimiviridae	Yasminevirus

### Sheet: Table S2
Table S2: HSP70 number, position, and orientation in genomes of Imitervirales members.
				Hsp70 (1)				Hsp70 (2)				Hsp70 (2)
Virus	Taxonomy	Number of HSP70 after blastp	Genome Length (nt)	Acc. number	length (aa)	position in the genome	sense	protein 2	length	position in the genome	sense	protein 3	length	position in the genome	sense
Acanthamoeba castellanii mimivirus	Immitervirales/Mimiviridae/Mimivirus	2	1,182,801	BAV61350.1	941	326,226>323,401	+	BAV61494.1	634	522,102>520,198	-	--	--	--	--
Catovirus sp. naegleriensis	Imitervirales/Mimiviridae/Unclassified	3	1,163,307	CAK7596788.1	634	489,993>488,089	-	CAK7596984.1	949	715,966>713,117	-	CAK7597096.1	616	855,421>857,271	+
Cotonvirus japonicus	Imitervirales/Mimiviridae/Cotonvirus	2	1,476,527	BCS83008.1	947	556,786>559,943	-	BCS83166.1	641	754,544>756,469	+	--	--	--	--
Megavirus courdo 11	Imitervirales/Mimiviridae/megavirus	2	1,246,126	AFX92391, AFX92392	608(incomplete, lacks some parts 935)	350,693>347,890	-	AFX92555.1	639	535,474>537,802	+	--	--	--	--
Moumouvirus australiensis	Imitervirales/Mimiviridae/moumouvirus	2	1,098,002	AVL94675.1	947	336,909>334,066	-	AVL94812.1	637	513,028>514,941	+	--	--	--	--
Yasminevirus sp. GU-2018	Imitervirales/Mimiviridae/Yasmenivirus	3	1,991,922	VBB18048.1	706	703,404>705,524	+	VBB18370.1	1147	1,143,116>1,146,559	+	VBB18837.1; VBB18839.1	497; 213	1,808,191>1,811,522	-

### Sheet: Table S3
Table S3: HSP70 number, position, and orientation in genomes of Algavirales members.
				Hsp70
Virus	Taxonomy	Number of HSP70	Genome Length (nt)	Acc. number	length (aa)	position in the genome (nt)	sense
Bathycoccus sp. virus	Megaviricete/Algavirales/Phycodnaviridae	1	198.519	ADQ91635.1	630	6265>8157	-
Dishui Lake phycodnavirus 3	Megaviricete/Algavirales/Phycodnaviridae	1	194.169	QIG59839.1	602	184,159>185,967	+
Micromonas pusilla virus 12T	Megaviricete/Algavirales/Phycodnaviridae	1	205.622	AGH31067.1	624	195,290>197,164	+
Organic Lake phycodnavirus 1	Megaviricete/Algavirales/Phycodnaviridae	1	344.723	ADX05798.1	616	11,913>13,763	+
Organic Lake phycodnavirus 2	Megaviricete/Algavirales/Phycodnaviridae	1	282.077	ADX06244.1	617	53,009>54,862	+
